## Supplementary material for "Early Amyloid-β Toxicity Disrupts Nervous System Connectivity During Aging in *Caenorhabditis elegans*": Table 1

### Sheet: Fig1G
WT_D1	nA_D1	WT_D3	nA_D3	WT_D6	nA_D6
0.170513	0.108974	0.00128205	0.0871795	0.0269231	0.0205128
0.0128205	0.0576923	0.0410256	0.0782051	0.0384615	0.0166667
0.0820513	0.155128	0.0935897	0.226923	0.0128205	0.024359
0.155128	0.298718	0.0641026	0.126923	0.0833333	0.0025641
0.075641	0.10641	0.0769231	0.147436	0.103846	0.0641026
0.211538	0.0935897	0.0512821	0.00641026	0.0166667	0.0410256
0.0153846	0.123077	0.0782051	0.0538462	0.0333333	0.0858974
0.117949	0.0884615	0.075641	0.0846154	0.0025641	0.0205128
0.291026	0.0666667	0.024359	0.13718	0.0102564	0.0025641
0.108974	0.15641	0.0525641	0.114103	0.0423077	0.0141026
0.0730769	0.0551282	0.0858974	0.074359	0.0153846	0.0833333
0.074359	0.229487	0.110256	0.112821	0.00641026	0.0128205
0.201282		0.174359	0.0807692	0.0807692	0.048718
0.14359		0.123077		0.00897436	0.0166667
0.207692		0.102564		0.0423077	1e-05
0.142308		0.0807692			0.00384615
0.167949		0.0987179			0.00128205
		0.0397436			0.0230769
					0.0166667
					0.0307692
					0.0679487
					0.00384615

### Sheet: Fig 1H
WT_D1	nA_D1	WT_D3	nA_D3	WT_D6	nA_D6
0.310256	0.201282	0.323077	0.15	0.369231	0.0333333
0.512821	0.226923	0.30641	0.188462	0.397436	0.235897
0.178205	0.228205	0.305128	0.252564	0.4	0.421795
0.305128	0.360256	0.330769	0.208974	0.325641	0.351282
0.303846	0.274359	0.438462	0.402564	0.35641	0.310256
0.248718	0.160256	0.283333	0.0358974	0.328205	0.0679487
0.111538	0.153846	0.126923	0.184615	0.391026	0.165385
0.346154	0.223077	0.288461	0.2	0.65641	0.024359
0.396154	0.185897	0.307692	0.211538	0.302564	0.179487
0.233333	0.289744	0.266667	0.230769	0.615385	0.157692
0.457692	0.275641	0.347436	0.119231	0.35	0.14359
0.189744	0.311538	0.302564	0.161539	0.825641	0.0948718
0.257692		0.229487	0.229487	0.5	0.357692
0.267949		0.235897			0.107692
0.225641		0.207692			0.324359
0.224359		0.178205			0.392308
0.35		0.208974			0.162821
		0.229487			0.446154
					0.420513
					0.133333

### Sheet: supp fig 1c
WT_D1	nA_D1	WT_D3	nA_D3	WT_D6	nA_D6	WT_D9	nA_D9
0.223077	0.128205	0.342308	0.0935897	0.05	0.048718	0.166667	0.0769231
0.157692	0.237179	0.0294872	0.237179	0.0948718	0.119231	0.179487	0.108974
0.351282	0.217949	0.101282	0.276923	0.152564	0.210256	0.261539	0.0666667
0.15	0.129487	0.125641	0.270513	0.178205	0.166667	0.21282	0.102564
0.229487	0.0384615	0.129487	0.0435897	0.102564	0.179487	0.188462	0.175641
0.392308	0.224359	0.348718	0.224359	0.0923077	0.173077	0.184615	0.208974
0.164103	0.191026	0.129487	0.269231	0.2	0.0576923	0.255128	0.15641
0.176923	0.179487	0.205128	0.025641	0.274359	0.0576923	0.24359	0.166667
0.265385	0.148718	0.24359	0.225641		0.153846	0.185897	0.201282
0.215385	0.330769	0.380769	0.324359		0.308974	0.129487	0.158974
0.123077	0.0833333	0.182051	0.185897		0.357692	0.265385	0.0448718
0.348718	0.221795	0.242308	0.262821		0.0628205	0.114103	0.25641
0.198718	0.260256	0.280769	0.225641		0.0833333	0.135897	0.0794872
0.126923	0.214103	0.148718	0.246154		0.176923		0.141026
0.269231	0.282051	0.328205	0.266667		0.276923		0.294872
0.152564	0.132051	0.310256			0.166667		0.269231
0.226923	0.0269231	0.216667
	0.0692308
	0.0397436
	0.125641

### Sheet: supp fig 1d
WT_D1	nA_D1	WT_D3	nA_D3	WT_D6	nA_D6	WT_D9	nA_D9
0.0692308	0.0846154	0	0.024359	0.00641026	0.0384615	0.025641	0.0115385
0.0666667	0.205128	0.00897436	0.121795	0.00897436	0.0538462	0.00769231	0.0179487
0.0448718	0.129487	0.0358974	0.110256	0.0269231	0.0717949	0.00384615	0.0461539
0.0410256	0.0538462	0.00641026	0.15	0.0846154	0.0871795	0.175641	0.0769231
0.0794872	0.0435897	0.103846	0.00128205	0.0269231	0.0282051	0.0307692	0.0935897
0.0871795	0.152564	0.00384615	0.141026	0.0192308	0.0871795	0.00897436	0.138461
0.0666667	0.0948718	0.0602564	0.198718	0.0320513	0.0217949	0.0397436	0.0153846
0.0666667	0.123077	0.0294872	0.00641026	0.0141026	0.0435897	0.187179	0.0948718
0.139744	0.0653846	0.0602564	0.0538462		0.0730769	0.175641	0.0820513
0.00769231	0.144872	0.0102564	0.15		0.024359	0.0179487	0.0833333
0.0166667	0.0910256	0.124359	0.0858974		0.00512821	0.144872	0.0423077
0.165385	0.141026	0.0192308	0.192308		0.0602564	0.0307692	0.138461
0.0217949	0.180769	0.194872	0.174359		0.0628205	0.0717949	0.0346154
0.00641026	0.0923077	0.0871795	0.0435897		0.0820513		0.0653846
0.0884615	0.182051	0.0307692	0.194872		0.0692308		0.0679487
0.101282	0.0564103	0.237179					0.0615385
0.0641026	0.025641	0.0025641
	0.0307692
	0.0397436
	0.0666667
