## Supplementary material for "Early Amyloid-β Toxicity Disrupts Nervous System Connectivity During Aging in *Caenorhabditis elegans*": Table 2

### Sheet: Fig 2H
nA_NGM_E	nA_Chol_E	nA_Cyst_E	nA_Meth_E		nA_NGM_I	nA_Chol_I	nA_Cyst_I	nA_Meth_I
0.0333333	0.210256	0.241026	0.0974359		0.0205128	0.139744	0.0179487	0.0333333
0.235897	0.210256	0.382051	0.0461539		0.0166667	0.0679487	0.141026	0.0307692
0.421795	0.0974359	0.496154	0.303846		0.024359	0.0576923	0.0423077	0.139744
0.351282	0.0897436	0.374359	0.116667		0.0025641	0.0371795	0.161539	0.0333333
0.310256	0.24359	0.0884615	0.341026		0.0641026	0.0666667	0.0410256	0.112821
0.0679487	0.396154	0.346154	0.0923077		0.0410256	0.152564	0.141026	0.0423077
0.165385	0.111538	0.308974	0.276923		0.0858974	0.0871795	0.230769	0.133333
0.024359	0.129487	0.0653846	0.132051		0.0205128	0.0846154	0.0538462	0.0564103
0.179487	0.273077	0.20641	0.391026		0.0025641	0.0935897	0.0538462	0.110256
0.157692	0.238461	0.392308	0.329487		0.0141026	0.0423077	0.155128	0.184615
0.14359	0.310256	0.584615	0.238461		0.0833333	0.0230769	0.00641026	0.0512821
0.0948718	0.232051	0.0974359	0.324359		0.0128205	0.0794872	0.0435897	0.2
0.357692	0.074359	0.314103	0.147436		0.048718	0.0410256	0.244872	0.075641
0.107692	0.453846	0.394872	0.276923		0.0166667	0.105128	0.0807692	0.0371795
0.324359	0.773077	0.366667	0.25641		1e-05	0.0025641	0.0910256	0.103846
0.392308	0.44359		0.14359		0.00384615	0.0333333		0.0294872
0.162821	0.205128				0.00128205	0.0602564
0.446154	0.553846				0.0230769	0.0230769
0.420513	0.429487				0.0166667	0.0153846
0.133333	0.251282				0.0307692	0.0525641
	0.348718				0.0679487	0.0346154
	0.598718				0.00384615	0.00641026
	0.102564					0.00897436
	0.326923					0.0282051
	0.521795					0.00641026
	0.36282					0.0948718

### Sheet: Fig 2J
Worms#	mAβ_NGM	mAβ_Choline	mAβ_Cysteine	mAβ_Methionine
1	5	7	17	4
2	9	3	9	7
3	6	3	7	3
4	4	1	11	8
5	2	5	7	4
6	5	3	11	14
7	2	4	9	13
8	6		7	5
9	9		10	5
10	5		8	4
11			13	6
12			14
13			9

### Sheet: supp fig 2i
WT_NGM_E	WT_Chol_E	WT_Cyst_E	WT_Meth_E		WT_NGM_I	WT_Chol_I	WT_Cyst_I	WT_Meth_I
0.369231	0.266667	0.0320513	0.276923		0.0269231	0.0102564	0.00897436	0.00384615
0.397436	0.389744	0.102564	0.473077		0.0384615	0.00769231	0.0153846	0.0115385
0.4	0.88718	0.211538	0.451282		0.0128205	0.00128205	0.0179487	0.00128205
0.325641	0.428205	0.284615	0.39359		0.0833333	0.0192308	0.10641	0.00641026
0.35641	0.579487	0.342308	0.275641		0.103846	0.0269231	0.0102564	0.0320513
0.328205	0.351282	0.269231	0.458974		0.0166667	0.00128205	0.0820513	0.00128205
0.391026	0.280769	0.247436	0.355128		0.0333333	0.0384615	0.0474359	1e-06
0.116667	0.38718	0.320513	0.301282		0.0025641	0.00384615	0.075641	0.0692308
0.65641	0.720513	0.364103	0.180769		0.0102564	0.00641026	0.074359	0.102564
0.302564	0.378205	0.283333			0.0423077	0.0564103	0.189744
0.0294872	0.752564	0.205128			0.0153846	0	0.0333333
0.615385	0.273077				0.00641026	0.0346154
0.35	0.512821				0.0807692	0.0115385
0.825641					0.00897436
0.5					0.0423077

### Sheet: supp fig 2j
nA_NGM_E	nA_B12_E		nA_NGM_I	nA_B12_I
0.0333333	0.370513		0.0205128	0.0115385
0.235897	0.273077		0.0166667	0.130769
0.421795	0.162821		0.024359	0.0333333
0.351282	0.655128		0.0025641	0.0025641
0.310256	0.253846		0.0641026	0.0230769
0.0679487	0.302564		0.0410256	0.0192308
0.165385	0.252564		0.0858974	0.0410256
0.024359	0.197436		0.0205128	0.0833333
0.179487	0.165385		0.0025641	0.0923077
0.157692			0.0141026
0.14359			0.0833333
0.0948718			0.0128205
0.357692			0.048718
0.107692			0.0166667
0.324359			1e-05
0.392308			0.00384615
0.162821			0.00128205
0.446154			0.0230769
0.420513			0.0166667
0.133333			0.0307692
