## Supplementary material for "Early Amyloid-β Toxicity Disrupts Nervous System Connectivity During Aging in *Caenorhabditis elegans*": Table 3

### Sheet: Fig 3E
nA_NGM_E	nA_NCT_E	nA_Ser_E		nA_NGM_I	nA_NCT_I	nA_Ser_I
0.0333333	0.115385	0.0320513		0.0205128	0.0269231	0.0128205
0.235897	0.261539	0.208974		0.0166667	0.125641	0.0717949
0.421795	0.0217949	0.219231		0.024359	0.0230769	0.120513
0.351282	0.33718	0.187179		0.0025641	0.107692	0.0782051
0.310256	0.0358974	0.426923		0.0641026	0.025641	0.0628205
0.0679487	0.273077	0.0961538		0.0410256	0.0564103	0.0384615
0.165385	0.244872	0.203846		0.0858974	0.180769	0.101282
0.024359	0.264103	0.496154		0.0205128	0.0525641	0.0128205
0.179487	0.155128	0.257692		0.0025641	0.0384615	0.103846
0.157692	0.075641	0.0820513		0.0141026	0.0589744	0.0397436
0.14359	0.258974	0.0589744		0.0833333	0.0538462	0.0410256
0.0948718	0.0371795	0.103846		0.0128205	0.0282051	0.0448718
0.357692	0.0525641	0.115385		0.048718	0.0397436	0.112821
0.107692	0.0858974	0.273077		0.0166667	0.0320513	0.0397436
0.324359	0.0474359	0.208974		1e-05	0.0435897	0.0384615
0.392308		0.0628205		0.00384615		0.0397436
0.162821				0.00128205
0.446154				0.0230769
0.420513				0.0166667
0.133333				0.0307692

### Sheet: Fig 3F
WT_NGM_E	WT_NCT_E	WT_Ser_E		WT_NGM_I	WT_NCT_I	WT_Ser_I
0.369231	0.142308	0.248718		0.0269231	0.00897436	0.0205128
0.397436	0.0807692	0.241026		0.0384615	0	0.0217949
0.4	0.0794872	0.301282		0.0128205	0.0307692	0.00897436
0.325641	0.360256	0.214103		0.0833333	0.0410256	0.0794872
0.35641	0.224359	0.352564		0.103846	0.0358974	0.0935897
0.328205	0.357692	0.230769		0.0166667	0.0987179	0.0333333
0.391026	0.469231	0.346154		0.0333333	0.0564103	0.0025641
0.116667	0.317949	0.25641		0.0025641	0.0307692	0.0166667
0.65641	0.341026	0.321795		0.0102564	0.0717949	0.00512821
0.302564	0.221795	0.315385		0.0423077	0.102564	0.191026
0.0294872	0.330769	0.330769		0.0153846	0.0397436	0.10641
0.615385	0.216667	0.220513		0.00641026	0.0371795	0.0897436
0.35	0.282051	0.285897		0.0807692	0.120513	0.120513
0.825641	0.21282	0.273077		0.00897436	0.0858974	0.074359
0.5	0.317949			0.0423077	0.132051

### Sheet: Fig 3L
Worms#	mAβ_NGM	mAβ_NCT502	mAβ_Serine
1	5	7	8
2	9	4	5
3	6	6	9
4	4	3	10
5	2	4	6
6	5	9	9
7	2	7	5
8	6	8	7
9	9	8	8
10	5	6	7
11			6
12			7
13			8
14			5
15			7
16			6
17			3
18			3
19			7
