## Supplementary material for "Early Amyloid-β Toxicity Disrupts Nervous System Connectivity During Aging in *Caenorhabditis elegans*": Table 4

### Sheet: Fig 4B
nA_E	nA;unc-2(gof)_E		nA_I	nA;unc-2(gof)_I
0.0333333	0.114103		0.0205128	0.0166667
0.235897	0.121795		0.0166667	0.0346154
0.421795	0.392308		0.024359	0.0128205
0.351282	0.334615		0.0025641	0.0115385
0.310256	0.0448718		0.0641026	0.0333333
0.0679487	0.407692		0.0410256	0.0128205
0.165385	0.0666667		0.0858974	0.0820513
0.024359	0.248718		0.0205128	0.0948718
0.179487	0.339744		0.0025641	0.0871795
0.157692	0.326923		0.0141026	0.0628205
0.14359	0.301282		0.0833333	0.0461539
0.0948718	0.432051		0.0128205	0.0974359
0.357692	0.188462		0.048718	0.0179487
0.107692	0.59359		0.0166667	0.0794872
0.324359			1e-05
0.392308			0.00384615
0.162821			0.00128205
0.446154			0.0230769
0.420513			0.0166667
0.133333			0.0307692

### Sheet: Fig 4D
nA_E	nA;nmr-1_E		nA_I	nA;nmr-1_I
0.0333333	0.205128		0.0205128	0.025641
0.235897	0.285897		0.0166667	0.0192308
0.421795	0.201282		0.024359	0.102564
0.351282	0.255128		0.0025641	0.0589744
0.310256	0.370513		0.0641026	0.10641
0.0679487	0.464103		0.0410256	0.162821
0.165385	0.20641		0.0858974	0.0974359
0.024359	0.25		0.0205128	0.120513
0.179487	0.237179		0.0025641	0.120513
0.157692	0.207692		0.0141026	0.0961538
0.14359			0.0833333
0.0948718			0.0128205
0.357692			0.048718
0.107692			0.0166667
0.324359			1e-05
0.392308			0.00384615
0.162821			0.00128205
0.446154			0.0230769
0.420513			0.0166667
0.133333			0.0307692

### Sheet: supp fig 4a
WT_E	unc-2(gof)_E		WT_I	unc-2(gof)_I
0.369231	0.361538		0.0269231	0.257692
0.397436	0.326923		0.0384615	0.075641
0.4	0.421795		0.0128205	0.107692
0.325641	0.455128		0.0833333	0.141026
0.35641	0.421795		0.103846	0.101282
0.328205	0.347436		0.0166667	0.0320513
0.391026	0.396154		0.0333333	0
0.116667	0.344872		0.0025641	0.183333
0.65641	0.370513		0.0102564	0.133333
0.302564	0.274359		0.0423077	0.155128
0.0294872	0.367949		0.0153846	0.202564
0.615385	0.279487		0.00641026	0.0371795
0.35	0.312821		0.0807692	0.0935897
0.825641			0.00897436
0.5			0.0423077

### Sheet: supp fig 4b
WT_E	nmr-1_E		WT_I	nmr-1_I
0.369231	0.185897		0.0269231	0.0025641
0.397436	0.180769		0.0384615	0.075641
0.4	0.271795		0.0128205	0.148718
0.325641	0.221795		0.0833333	0.120513
0.35641	0.453846		0.103846	0.0923077
0.328205	0.228205		0.0166667	0.0692308
0.391026	0.217949		0.0333333	0.0294872
0.116667	0.260256		0.0025641	0.0935897
0.65641	0.508974		0.0102564	0.123077
0.302564	0.255128		0.0423077	0.116667
0.0294872	0.308974		0.0153846	0.120513
0.615385	0.25		0.00641026	0.0987179
0.35	0.15		0.0807692	0.0653846
0.825641			0.00897436
0.5			0.0423077
