## Supplementary material for "Early Amyloid-β Toxicity Disrupts Nervous System Connectivity During Aging in *Caenorhabditis elegans*": Table 5

### Sheet: List of RT-PCR Primers
Gene	Seq name	Forward_Primer	Reverse_Primer
dhfr-1	C36B1.7	TGCGTTGCGAGAAAACTTGG	CGATGACACCTCGGCATTTT
mthf-1	C06A8.1	GGAGTTGTCCGACAAGCTCA	TCGCTGTTGGTCTTGTCGAA
mel-32	C05D11.11	CCTCCCGTGGATTCCAGGA	TGTCTTTCCAGCCTCAGCAT
metr-1	R03D7.1	CCCGAATCGCAGTTATCCGA	GAAGCAGCTGGGAGGAATGA
sams-1	C49F5.1	CACTCACCGACGAAGAGCTT	GTGACCGAAGTGACCGTTCT
Gene	Seq name	Forward_Primer	Reverse_Primer
cbs-1	ZC373.1	GGAGCCATTCCGAAGTTGAA	TGAAGCTTGACGAGTGGAGTC
acdh-1	C55B7.4	TCCGAGCTTCATCCACTTGT	CTGACCGAACTGTTCTCTCTGT
alh-8	F13D12.4	GGGAGCTCAGGTTCCACTTG	TGAAGATGGCCGTTCCGTTT
mmcm-1	ZK1058.1	CAATGTTGCCGATCCTTGGG	TCCAACAATCACATCTTTTCCAGC
mce-1	D2030.5	TGTCCACAAGAACCATGGCT	CGCCGAATGGATGAAGAAGC
Gene	Seq name	Forward_Primer	Reverse_Primer
serr-1	T01H8.2	GCAACTTGAGGCCAGACATC	TGTATCCAATGTGTCAACCGGA
phdh-1	C31C9.2	GTCCACGTACCGCTGATCAA	CAGGTCGACCTCGTTCACAA
psat-1	F26H9.5	TGTTCCATTGGTGGCTGATGT	GGCGCCAAGGTTTTTCTGAG
psph-1	Y62E10A.13	ATGAGCTTGCTGCCTACCTG	TCATTACCTGAAGACGGGCG
Gene	Seq name	Forward_Primer	Reverse_Primer
act-1	T04C12.6	TCGGTATGGGACAGAAGGAC	CATCCCAGTTGGTGACGATA
Abeta	human amyloid beta	AGAATTCCGACATGACTCAGG	CACCATGAGTCCAATGATTGC
